# Transcriptomic profiling of the adult reptilian dentition sheds light on the genes regulating indefinite tooth replacement

**DOI:** 10.1101/2022.12.23.521841

**Authors:** Joaquin Ignacio Henriquez, Stephane Flibotte, Katherine Fu, Edward Zirui-Wang Li, Joy M. Richman

## Abstract

The aim of this study is to profile the transcriptome of teeth and the surrounding tissues of an adult lizard dentition (*Eublepharis macularius*) that is actively replacing teeth throughout life. Bulk RNAseq was used to compare teeth that are in function versus unerupted, developing teeth and single cell RNA-seq was carried out on jaw segments containing the dental forming tissues. In bulk RNAseq data, we found that functional teeth expressed genes involved in bone and tooth resorption. Indeed, multinucleated odontoclasts were abundant in tissue sections of functional teeth undergoing resorption. Unexpectedly, chemotaxis gene *SEMA3A* was expressed within odontoblasts and in adjacent mesenchyme, confirmed using RNAscope. Semaphorins may be involved in regulating odontoclasts during tooth resorption. The scRNA-seq experiment successfully isolated dental mesenchyme and epithelial cells. We confirmed that some of these genes are expressed in the earliest tooth buds within the tooth forming field. In addition, we found evidence of convergent evolution in the tooth eruption trait. Geckos evolved a means for second generation teeth to communicate with the functional teeth. Instead of a dental follicle inducing an eruption pathway as in the mammal, the gecko and other squamate reptiles use the enamel organ of the successional teeth to trigger tooth resorption of the functional teeth, thus creating an eruption pathway. New molecules such as SEMA3A and SFRP2 may also participate in this process. Future studies on the gecko will uncover the molecular basis of convergent evolution in the dentition.
