## Supplementary material for "Transcriptomic profiling of the adult reptilian dentition sheds light on the genes regulating indefinite tooth replacement": Henriquez Table S2

### Sheet: Sheet1
Scaffold number	Type of sequence	5'	3'	Nucleotide sequence 3' to 5' (antisense strand)
scaffold 864 g183481 (Gene ID), g183481.t1 (Transcript ID)	gene	534093	553134
	full transcript	534093	553134
	stop_codon	534093	534095
	CDS	534093	534192
	exon 9	534093	534192	TCACATCTTAGGGAAGCTGGCCAAGTTGGCAATTCCGCAGGCGTTGTTCATGTTCCGGGCCATCAGGACGTAACCTTTGTTGCCCCACTCTTCTCCCCAG
	intron	534193	540258
	CDS	540259	540364
	exon 8	540259	540364	CTGTTTTTGACGATCCAGTGTTTGGTGCCTTTCTGAGTACCGTAGCCCACGGCCAGGACCGCGTGGTTGATGTTGCTGGCGTTGCAGCTCTCATCATAATACACAC
	intron	540365	541467
	CDS	541468	541633
	exon 7	541468	541633	CTCGGCTATAGAACTGGAAGGACTGCAAGCTGGCATCGATGCCCACGGAGATGGGGCCTATGCGGGCCAGGGCCCTCTTCAGGGCCTTCTCGTCCCCTTCAGGGATCTCCCGGAAGCCCCGGCACTTGGCAGCTTTGCCGGTTGGGTTGTACATGCAGCTCTCGTC
	intron	541634	542935
	CDS	542936	543154
	exon 6	542936	543154	CTGGCCGATGTAAGGATAGGAATCGTCGGAATCTATGCCATGGTTGTCTTTCACGTACTCAAAGGCGTTGGTCATGTAGCCGCCCCCGCAGCCGTCGTTATTGGTGACGCAGTCGACCAGATTTTGGGGGCTGAGGTTCAGCAACTTGCCCGTCTTCCTCTTGAGCTGGCCTTCCAGGGCCCCCACAGAACTAAAAGCCCAGCAGGATCCACATTGACC
	intron	543155	544155
	CDS	544156	544311
	exon 5	544156	544311	CTGATTTTTCACAGGAGTGACGTAGCCTTTCTTCCGGTAATCCATGGTGTCGGGGACcctcttctcccagtctgggatatacagcgtgtcgttactgggcttacgggacggagggactttgaggcccgtcatcttttgtgctatctcttcACTTGT
	intron	544312	545720
	CDS	545721	545843
	exon 4	545721	545843	CATATCGCCAAGGTGGTTCATGGCCACTTCGAAAGTTCGTCTTCCCAAGGAAAATTCTAGGTTGTGGGTGTTGATAAATTTGAGGTTCTTCTCCCAGATGAGCCTTCGGGAGATTTCTTCCAT
	intron	545844	546953
	CDS	546954	547034
	exon 3	546954	547034	CTTGCCGTTATATTCCTTCCTATGAGACTTCTTCCAGAGTTCCCACTGCGAGTCCAGCATCTCATCTGGGTAGATGGTAGC
	intron	547035	547074
	CDS	547075	547080
	exon 2	547075	547080	CACATT
	intron	547081	553119
	CDS	553120	553134
	exon 1	553120	553134	CTTAGTACAAATCAG
	start_codon	553132	553134
