## Supplementary material for "Transcriptomic profiling of the adult reptilian dentition sheds light on the genes regulating indefinite tooth replacement": Henriquez Table S5

### Sheet: Sheet1
AMBN	Forward primer	CAGCCCGGTGATTACACAGT
AMBN	Reverse primer	GAGACGACACTGTTCCCGTT
SEMA3E	Forward primer	CGAAAAGGTGTGGTGCACAG
SEMA3E	Reverse primer	CAGCAGTATGCCTTGGGACA
TGFB1	Forward primer	ATGGACCTGATGAAGCGCAA
TGFB1	Reverse primer	CAGACAAAGTCGTGGCCTCT
GFRA3	Forward primer	ACCCTGTCTGCAATGCTACC
GFRA3	Reverse primer	TGCTTGCAGGCATTTGTTCC
GPR160	Forward primer	GCAACTGGGCACCTTTTGTT
GPR160	Reverse primer	CAATTTGCCGACGCCTTACC
gGPRC5A	Forward primer	ACTCGCTTCTTCCTTTGGGG
gGPRC5A	Reverse primer	TGGGGTTCTTCCTCTCACCA
APOE	Forward primer	GGGAAGGAGCAGTGGAAGTC
APOE	Reverse primer	TTGGGTTGTGACCTCATCGG
NR4A	Forward primer	CAGCAGCCAGTTGGATGAGA
NR4A	Reverse primer	TGGAAGGAGAGGGGATGGAG
SPARC	Forward primer	GAGGTGGCTCCTGAACATCC
SPARC	Reverse primer	AGGACTTTGGCACACACACA
CD68	Forward primer	TTTGGGGAAGCCGAGGTCT
CD68	Reverse primer	GACCTCGGGAGGGATTGGT
LHX8	Forward primer	TGGAACCCGTTGTTCTCGTT
LHX8	Reverse primer	GAAACAGGCAAAGCAAGCCA
CFS1R	Forward primer	GCCAGGAAGTGAGTTTGGGT
CFS1R	Reverse primer	TTTTGGAGCCGGTTGATGGA
DCSTAMP	Forward primer	AGCTGGCAACCTGCAAAGTA
DCSTAMP	Reverse primer	TGCTGCAACGTAGTGGTTGA
Fam5B	Forward primer	AGAGAATGACTGCTGGTGCC
Fam5B	Reverse primer	CTTCCCGGATCTGGAGGAGA
NT5E	Forward primer	GGAATACGGGCACCCATTGA
NT5E	Reverse primer	AAGTGCCTCCAAAGGGCATT
SEMA3A	Forward primer	ACAGGTATGGAGGAGGGACC
SEMA3A	Reverse primer	CGCGGTGCTCTCTCAAATTC
SHH	Forward primer	TCCTCACCTTCCTGGACCAA
SHH	Reverse primer	TGGGGTTGGGAATGGTTCTG
ELF3	Forward primer	AACCCACATGGTATGGCGAG
ELF3	Reverse primer	GCAAAGGGTGTACCCATCCA
PTHLH	Forward primer	CTGTTCCGACAGTGGAGCTT
PTHLH	Reverse primer	TTGATTCTGCGGAGGTTCCC
ACP5	Forward primer	ATGTTTCGGCCCAAATTGCC
ACP5	Reverse primer	TGGGAAGTGCCACACAAAGT
SFRP2	Forward primer	ACTGTGCTCTGGCTCAAAGG
SFRP2	Reverse primer	CTTTCTGCCACCGCTTTACG
CTSK	Forward primer	CCGGAAGAAAGGCTACGTCA
CTSK	Reverse primer	GACCAGATTTTGGGGGCTGA
